# Heritable variation in bleaching responses and its functional genomic basis in reef-building corals (*Orbicella faveolata*)

**DOI:** 10.1101/185595

**Authors:** Katherine E. Dziedzic, Holland Elder, Hannah Tavalire, Eli Meyer

**Affiliations:** Department of Integrative Biology, Oregon State University, Corvallis OR; Institute of Ecology and Evolution, University of Oregon, Eugene OR

**Keywords:** heritability, genomic, thermal tolerance, coral bleaching

## Abstract

Reef-building corals are highly sensitive to rising ocean temperatures, and substantial adaptation will be required for corals and the ecosystems they support to persist in changing ocean conditions. Genetic variation that might support adaptive responses has been measured in larval stages of some corals, but these estimates remain unavailable for adult corals and the functional basis of this variation remains unclear. In this study, we focused on the potential for adaptation in *Orbicella faveolata*, a dominant reef-builder in the Caribbean. We conducted thermal stress experiments using corals collected from natural populations in Bocas del Toro, Panama, and used multilocus SNP genotypes to estimate genetic relatedness among samples. This allowed us to estimate narrow-sense heritability of variation in bleaching responses, revealing that variation in these responses was highly heritable (*h^2^*=0.58). This suggests substantial potential for adaptive responses to warming by natural populations of *O. faveolata* in this region. We further investigated the functional basis for this variation using genomic and transcriptomic approaches. We used a publicly available genetic linkage map and genome assembly to map markers associated with bleaching responses, identifying twelve markers associated with variation in bleaching responses. We also profiled gene expression in corals with contrasting bleaching phenotypes, uncovering substantial differences in transcriptional stress responses between heat-tolerant and heat-susceptible corals. Together, our findings contribute to the growing body of evidence that natural populations of corals possess genetic variation in thermal stress responses that may potentially support adaptive responses to rising ocean temperatures.
