## Supplementary Table 1 for "Heritable variation in bleaching responses and its functional genomic basis in reef-building corals (*Orbicella faveolata*)"

### Sheet: 2bRAD
Supplementary Table S1
Summary of sequencing yields and processing efficiencies for 2bRAD
Library type	2bRAD
No. samples	43
Raw sequencing depth (millions)	203.3
HQ sequencing depth (millions)	150
HQ reads per sample (millions)	3.87
Mb genotyped (>5x coverage)	>700 kb
Putative polymorphisms	35067
SNPs (>5x coverage)	5468

### Sheet: RNASeq
Supplementary Table S1
Summary of sequencing yields, processing, and mapping efficiencies for RNASeq
Library type	Tag-based RNASeq
No. samples	51
No. biological replicates	2
Raw sequencing depth (millions)	203.3
HQ sequencing depth (millions)	160.6
HQ reads per sample	1.8
Mapping efficiency	0.8497
Genes quantified	7733
